# High density cultivation for efficient sesquiterpenoid biosynthesis in *Synechocystis* sp. PCC 6803

**DOI:** 10.1101/834499

**Authors:** Dennis Dienst, Julian Wichmann, Oliver Mantovani, João Rodrigues, Pia Lindberg

**Author notes:** Correspondence should be addressed to Pia Lindberg.

## Abstract

Cyanobacteria and microalgae are attractive phototrophic host systems for climate-friendly production of fuels and other high-value chemicals. The biosynthesis of an increasing diversity of industrially relevant compounds such as terpenoids has been demonstrated in recent years. To develop economically feasible and sustainable process designs, major challenges still remain regarding intracellular carbon partitioning, specific metabolic pathway activities and efficient cultivation strategies. Here, we present a technical study on comparative characteristics of sesquiterpene and sesquiterpene alcohol accumulation in engineered strains of *Synechocystis* sp. PCC 6803 (substrain GT-U) under different growth conditions and cell densities. This study particularly focuses on the basic applicability of a commercial High Density Cultivation platform in the presence of a dodecane overlay, which serves as a standard *in-situ* extractant and sink for various hydrophobic biochemicals. Significantly, the presented data demonstrate high volumetric productivities of (*E*)-α-bisabolene under high-density conditions that are more than two orders of magnitude higher than previously reported for cyanobacteria. Operating in a two-step semi-batch mode over a period of eight days, average final volumetric titers of 179.4 ± 20.7 mg * L^−1^ were detected. Likewise, the sesquiterpene alcohols (-)-patchoulol and (-)-α-bisabolol accumulated to many times higher levels in high density cultivation than under standard batch conditions, with final titers of 17.3 ± 1.85 mg * L^−1^ and 96.3 ± 2.2 mg * L^−1^, respectively. In contrast, specific product accumulation (mg * L^−1^ * OD_750_^−1^) was compromised particularly for bisabolene in the high density system during phases of high biomass accumulation rates. Volumetric productivities were high during linear growth at high densities, distinctly outperforming standard batch systems. While the presented data highlight the benefits of high-density strategies for highly efficient phototrophic terpenoid production, they further point at the presence of major metabolic bottlenecks for engineered terpenoid biosynthesis and the requirement for systematic and/or targeted strategies to sustainably redirect inherent carbon fluxes in cyanobacteria. Together, our data provide additional insights into growth- and density-related effects on the efficiency of product accumulation, introducing low-scale High Density Cultivation as a rapid and efficient platform for screening of heterologous terpenoid production in cyanobacteria.
