## Supplemental Table S1 for "High density cultivation for efficient sesquiterpenoid biosynthesis in *Synechocystis* sp. PCC 6803"

### Sheet: Primers
Primer ID	Lab ID	Sequence	Origin of sequence	Application			References
BB_prefix_+4nt_fw	CC16	CCAGGAATTCGCGGCCGCTTCTAGAG	http://parts.igem.org/Help:BioBrick_Prefix_and_Suffix	Colony PCR
pSHDY_seq_rev	CC103	GCTGCCGCACAGCTCCATAG	pSHDY backbone (Behle et al., 2019)	Colony PCR
pEEC_seq_rev	CC60	GTGAGCGAGGAAGCCTGCA	pEEC_AgBIS_Flag	Amplification of AgBIS:Flag CDS from pEEC backbone
SpeI_AgBIS_fw	CC91	GCATACTAGTGTGAGTGCCGTTAGCAAAGTGAG	pEEC_AgBIS_Flag	Amplification of AgBIS:Flag CDS from pEEC backbone

### Sheet: gBlock Fragments
gBlock ID	Lab ID	Sequence (5' - 3')	Features	Application
gB_Pre_Ter_300bp_PpetE_BCD2_NheI_Suf	CC93	ccaggaattcgcggccgcttctagagATCAAATAAAACGAAAGGCTCAGTCGAAAGACTGGGCCTTTCGTTTTATCTGTTGTTTGTCGGTGAACGCTCTCTACTAGAGTCACACTGGCTCACCTTCGGGTGGGCCTTTCTGCGTTTTTACCCTACACTTAAACCCCATCTCAATACTTCCCATCAAATCCAACCTAACTCATACATTCCAAACTAATCTAACTTCTTCCATCATTAACCACACCTCTCTATCATCACCTATTCCCCTCTATCTCCCTCAAATTCTTTCACATATTAAAAACTTACTCTTCCTCCTTTCCTCCTTAAAATACTAAATAACTCTTAAAATAgaagggatagcaagctaatttttatgacggcgatcgccaaaaacaaagaa…	Biobrick prefix T7Te/rrnB T1 terminator 200 bp spacer (Yeung et al., 2017) PpetE promter BCD2 5'UTR (Mutalik et al., 2013) NheI_2nd/3rd codon Biobrick suffix	One-step Insertion of insulation and expression modules into pSHDY backbone

### Sheet: Synthetic genes
DNA ID	Sequence (5' - 3')	Features	Application	Note
mVenus_SynOpt2_NheI	cggtcaaggttctggaccaggaattcgcggccgcttctagagGTACGCAATTGGCATGCGCATTCCCTATCAGTGATAGAGATTGACATCCCTATCAGTGATAGATATAATGGCCACTTACTAGAGTAGTGGAGGTTACTAGATGGCTAGCAAAGGAGAGGAACTGTTTACCGGTGTGGTACCCATTTTAGTAGAATTGGATGGTGATGTGAACGGCCACAAGTTCAGCGTTTCCGGGGAAGGCGAAGGGGATGCAACCTATGGAAAGCTAACTTTGAAACTCATTTGCACTACCGGTAAACTCCCCGTCCCCTGGCCTACGTTAGTCACGACCCTCGGTTATGGTCTGCAATGTTTTGCCCGTTATCCCGATCATATGAAACAACACGATTTCTTTAA…	Biobrick prefix PL03 promoter RBS* NheI_2nd/3rd codon mVenus_SynOpt2 2nd STOP codon T7Te/rrnB T1 terminator Biobrick suffix	Insertion of PL03:RBS*:mVenus into pSHDY backbone Used as backbone for generation of pSHDY*in using gBlock fragment CC93
NheI_PcPs_SynOpt_Strep	GAATTCGCGGCCGCTTCTAGAGATGGCTAGCTACGCGCAGTCTGTGGGAGTAGGAGCGGCTTCTCGCCCTCTCGCGAACTTCCATCCCTGCGTGTGGGGTGATAAGTTTATCGTGTACAACCCGCAGTCCTGCCAAGCTGGTGAACGGGAGGAGGCTGAAGAACTAAAAGTGGAGTTGAAACGGGAACTGAAAGAGGCCTCCGACAACTACATGCGACAACTCAAGATGGTTGATGCTATTCAACGGTTAGGTATCGACTATTTGTTTGTCGAAGATGTGGACGAGGCACTAAAGAACTTATTTGAGATGTTTGATGCCTTTTGCAAGAACAACCACGATATGCACGCCACAGCCCTGTCCTTCCGACTGTTACGACAACACGGGTATCGTGTTAGCTG…	Biobrick prefix NheI_2nd/3rd codon NheI_PcPs_SynOpt GS linker Strep Tag II 2nd STOP codon T7Te/rrnB T1 terminator Biobrick suffix	Insertion of PcPs_Synopt_StrepII into pSHDY*in backbone	delivered in pUCIDT-AMP+ vector (IDT)
NheI_MrBBS_SynOpt2_Strep	GAATTCGCGGCCGCTTCTAGAGATGGCTAGCTTATCCGTATCCACTCCGTCTTTCAGTTCCTCCCCTCTGAGTAGTGTCAATAAGAACTCTACAAAGCAGCACGTAACGCGTAATAGCGTGATTTTTCACGATTCCATTTGGGGGGACCAGTTTCTGGAGTATAAGGAAAAATTCAACGTCGCTACAGAGAAACAGCTCATCGAAGAACTCAAAGAAGAAGTGCGAAATGAGTTAATGATTCGGGCGTGCAATGAGGCCTCTCGGTACATTAAGCTAATTCAACTCATTGATGTTGTGGAACGTTTAGGTTTGGCTTACCATTTTGAAAAGGAGATCGAGGAGAGTCTCCAACACATCTACGTAACTTATGGACATAAATGGACAAATTACAATAATAT…	Biobrick prefix NheI_2nd/3rd codon NheI_MrBBS_SynOpt GS linker Strep Tag II 2nd STOP codon T7Te/rrnB T1 terminator Biobrick suffix	Insertion of MrBBS_Synopt_StrepII into pSHDY*in backbone	delivered in pUCIDT-AMP+ vector (IDT)
