## Supplemental Table S2 for "High density cultivation for efficient sesquiterpenoid biosynthesis in *Synechocystis* sp. PCC 6803"

### Sheet: Cell densities_6-well plates
Cell densities (OD750)
time point	0h									time point	24h
Replicate #	PpetE_mVenus -Cu	PpetE_AgBIS -Cu	PpetE_PcPs -Cu	PpetE_MrBBS -Cu	PpetE_mVenus +Cu	PpetE_AgBIS +Cu	PpetE_PcPs +Cu	PpetE_MrBBS +Cu		Replicate #	PpetE_mVenus -Cu	PpetE_AgBIS -Cu	PpetE_PcPs -Cu	PpetE_MrBBS -Cu	PpetE_mVenus +Cu	PpetE_AgBIS +Cu	PpetE_PcPs +Cu	PpetE_MrBBS +Cu
1	1.05	1	1.15	0.75	0.8	1	1.5	0.8		1	1.84167	1.71667	1.34167	1.41667	1.66667	2.09167	1.86667	0.716667
2	1.2	1.25	1.95	0.5	0.8	1.05	1.8	0.6		2	1.74167	1.59167	2.14167	1.01667	1.71667	1.89167	2.24167	0.666667
3	1.7	1.1	1.35	1.2	1.25	0.95	1.25	1		3	2.14167	1.69167	1.64167	1.54167	1.79167	1.66667	2.14167	1.04167
4	1.1	1.15	1	0.75	1.05	1.05	0.85	0.75		4	1.69167	2.31667	1.71667	2.22833	1.74167	1.96667	1.89167	0.916667
5	0.55	1.25	1.25	0.6	0.45	1.2	1.1	0.5		5	1.04167	2.24167	1.94167	1.26667	1.19167	2.59167	1.91667	0.766667
6	1.35	1.1	1.15	1.05	0.9	1.1	0.85	1		6	2.06667	1.91667	1.66667	1.69167	1.84167	2.21667	1.69167	0.941667
Average	1.15833	1.14167	1.30833	0.808333	0.875	1.05833	1.225	0.775		Average	1.75417	1.9125	1.74167	1.52694	1.65833	2.07083	1.95833	0.841667
SD	0.345708	0.0885845	0.306073	0.243955	0.246221	0.0786165	0.342479	0.186525		SD	0.357582	0.27742	0.250416	0.378503	0.215864	0.288465	0.182384	0.133853
time point	48h									time point	96h
Replicate #	PpetE_mVenus -Cu	PpetE_AgBIS -Cu	PpetE_PcPs -Cu	PpetE_MrBBS -Cu	PpetE_mVenus +Cu	PpetE_AgBIS +Cu	PpetE_PcPs +Cu	PpetE_MrBBS +Cu		Replicate #	PpetE_mVenus -Cu	PpetE_AgBIS -Cu	PpetE_PcPs -Cu	PpetE_MrBBS -Cu	PpetE_mVenus +Cu	PpetE_AgBIS +Cu	PpetE_PcPs +Cu	PpetE_MrBBS +Cu
1	2.35	1.95	1.8	2.775	2.475	2.875	2.275	0.7		1	3.2	4.025	3.275	4.25	4.225	5.4	4.125	2.325
2	3.3	2.45	2.45	2.1	2.35	2.625	2.375	0.675		2	3.275	3.4	3.525	4.075	5.475	5.425	4.025	1.75
3	3.9	2.55	2.5	2.55	2.55	2.675	2.8	1.35		3	3.425	4.275	5.275	4.575	6.2	5.15	5.325	2.6
4	2.725	2.325	1.85	3.54	2.425	2.725	2.475	0.9		4	3.425	4.625	4	6.53	4.5	7.525	4.575	2.325
5	1.575	2.85	2.325	1.975	1.575	2.925	3.15	0.55		5	3.375	5.075	3.6	3.65	3.575	6.1	4.625	1.675
6	2.8	2.475	2.15	2.55	2.575	3.575	2.45	0.9		6	3.375	3.9	3.9	4.35	4.375	4.6	4.5	2.55
Average	2.775	2.43333	2.17917	2.58167	2.325	2.9	2.5875	0.845833		Average	3.34583	4.21667	3.92917	4.57167	4.725	5.7	4.52917	2.20417
SD	0.726292	0.269129	0.27402	0.509548	0.343693	0.319831	0.298869	0.257559		SD	0.0821795	0.533984	0.647659	0.920492	0.86446	0.928148	0.420916	0.363265
* OD750 values are not corrected for evaporation
* the evaporation rate was 0.1 mL * d-1

### Sheet: mVenus levels 6-well plates
mVenus fluorescence (Ex. 485nm : Em. 535nm * OD750-1)
time point	0h									time point	24h
Replicate #	PpetE_mVenus -Cu	PpetE_AgBIS -Cu	PpetE_PcPs -Cu	PpetE_MrBBS -Cu	PpetE_mVenus +Cu	PpetE_AgBIS +Cu	PpetE_PcPs +Cu	PpetE_MrBBS +Cu		Replicate #	PpetE_mVenus -Cu	PpetE_AgBIS -Cu	PpetE_PcPs -Cu	PpetE_MrBBS -Cu	PpetE_mVenus +Cu	PpetE_AgBIS +Cu	PpetE_PcPs +Cu	PpetE_MrBBS +Cu
1	-49095.2	-1050	-3260.87	-3333.33	8812.5	-2100	-3233.33	-2500		1	18470.6	1000	3049.69	2058.82	276700	1071.71	1375	2813.95
2	20375	-1080	-589.744	-6200	15500	-2047.62	-555.556	-4083.33		2	18081.3	1408.38	3801.56	3114.75	327519	1370.04	2527.88	3062.5
3	19882.4	-2863.64	-1592.59	-541.667	16120	-2631.58	-720	-1500		3	20400.8	1546.8	3314.72	2508.11	323744	1510	2902.72	2824
4	17409.1	1260.87	-2050	-2400	16857.1	-1523.81	-941.176	-2000		4	10369.5	1550.36	2645.63	1398.65	328043	1203.39	2215.86	2418.18
5	18727.3	-1600	-1520	-1833.33	17444.4	-1541.67	4454.55	-4300		5	16840	1234.2	2339.06	2243.42	333119	1617.36	2578.26	2076.09
6	20851.9	-5363.64	-1826.09	-4952.38	17611.1	-5363.64	-1882.35	-2900		6	17584.7	1313.04	2500	1827.59	340828	1191.73	2197.04	1849.56
Average	8025.06	-1900.92	-1798.7	-3061.9	17304.2	-2809.7	543.672	-3066.67		Average	16957.8	1342.13	2941.78	2191.89	321659	1327.37	2299.46	2507.38
SD	25570.1	2712.8	217.237	1356.64	323.38	1805.92	2791.97	946.338		SD	3141.6	191.13	505.98	537.583	20814.8	190.788	477.133	433.8
time point	48h									time point	96h
Replicate #	PpetE_mVenus -Cu	PpetE_AgBIS -Cu	PpetE_PcPs -Cu	PpetE_MrBBS -Cu	PpetE_mVenus +Cu	PpetE_AgBIS +Cu	PpetE_PcPs +Cu	PpetE_MrBBS +Cu		Replicate #	PpetE_mVenus -Cu	PpetE_AgBIS -Cu	PpetE_PcPs -Cu	PpetE_MrBBS -Cu	PpetE_mVenus +Cu	PpetE_AgBIS +Cu	PpetE_PcPs +Cu	PpetE_MrBBS +Cu
1	12875.9	2042.74	3129.63	2165.17	306943	1898.55	2245.42	4869.05		1	18570.3	5236.02	6450.38	6735.29	366385	3995.37	4278.79	3086.02
2	11873.7	1850.34	4105.44	2646.83	346472	1907.94	3508.77	5493.83		2	19961.8	7558.82	8092.2	3730.06	259196	4843.32	7186.34	3071.43
3	12713.7	2062.09	4193.33	2650.33	373033	2227.41	4458.33	3598.77		3	25160.6	5456.14	8616.11	6491.8	243113	4339.81	8211.27	4432.69
4	7507.65	2111.11	3761.26	1690.21	368787	2039.76	2417.51	3703.7		4	14306.6	5400	6462.5	4398.93	337067	2601.33	6683.06	2655.91
5	12989.4	2836.26	2992.83	2763.71	367354	3814.81	2105.82	7424.24		5	14518.5	6497.54	7180.56	3794.52	364091	5483.61	6616.22	3134.33
6	13654.8	3124.58	2713.18	2101.31	355401	1834.5	2319.73	3231.48		6	25903.7	5525.64	5365.38	8057.47	340349	5684.78	5938.89	2970.59
Average	11935.9	2337.85	3482.61	2336.26	352998	2287.16	2842.6	4720.18		Average	19736.9	5945.69	7027.86	5534.68	318367	4491.37	6485.76	3225.16
SD	2048.02	468.964	566.745	382.898	22458.3	695.011	857.122	1439.89		SD	4574.88	829.08	1087.48	1648.07	48978.9	1030.69	1203.74	562.469

### Sheet: Bisabolene titers
mg * L-1 medium
Replicate #	PpetE_mVenus -Cu	PpetE_AgBIS -Cu	PpetE_PcPs -Cu	PpetE_MrBBS -Cu	PpetE_mVenus +Cu	PpetE_AgBIS +Cu	PpetE_PcPs +Cu	PpetE_MrBBS +Cu
1	-0.0167435	0.115998	0.04295	-0.0292624	0.00475125	14.9711	0.0227439	-0.0352085
2	-0.0283409	-0.0212734	-0.0105956	0.0254721	-0.0188447	12.2791	-0.0133997	-0.0106695
3	-0.0125172	0.141959	-0.0266265	-0.0319776	0.0274973	11.8981	0.00688973	-0.0203997
4	-0.019657	0.394804	-0.0295757	-0.0074957	-0.0259138	13.145	-0.0280493	-0.0163666
5	-0.0292725	0.271904	-0.0203364	-0.0253203	-0.0195596	7.37331	-0.0311829	-0.0176169
6	-0.0165249	0.13303	-0.0263778	-0.0187907	0.00594282	13.5111	0.00777514	-0.00572425
Average	-0.0205093	0.172737	-0.0117603	-0.0145624	-0.00435445	12.1963	-0.00587052	-0.0176642
SD	0.00622876	0.130723	0.0252329	0.0196031	0.0187504	2.36944	0.0198205	0.00920561
mg * L-1 medium *OD750-1
Replicate #	PpetE_mVenus -Cu	PpetE_AgBIS -Cu	PpetE_PcPs -Cu	PpetE_MrBBS -Cu	PpetE_mVenus +Cu	PpetE_AgBIS +Cu	PpetE_PcPs +Cu	PpetE_MrBBS +Cu
1	-0.00453469	0.0249769	0.0113659	-0.00596722	0.000974615	2.40277	0.00477851	-0.0131243
2	-0.00749988	-0.00542262	-0.00260505	0.00541738	-0.00298303	1.96163	-0.00288524	-0.00528394
3	-0.00316737	0.0287793	-0.00437465	-0.00605768	0.00384371	2.00227	0.00112133	-0.00679991
4	-0.00497403	0.0739813	-0.00640806	-0.000994836	-0.0049908	1.51393	-0.00531353	-0.0061008
5	-0.00751689	0.0464335	-0.00489581	-0.00601213	-0.00474173	1.04757	-0.00584328	-0.00911521
6	-0.00424343	0.0295622	-0.00586172	-0.00374374	0.00117724	2.54557	0.00149743	-0.0019455
Average	-0.00532271	0.0330518	-0.0021299	-0.00289304	-0.00112	1.91229	-0.00110746	-0.00706161
SD	0.00163846	0.0239103	0.00615468	0.0041349	0.00331346	0.509669	0.00386603	0.00344722

### Sheet: Patchoulol titers
mg * L-1 medium
Replicate #	PpetE_mVenus -Cu	PpetE_AgBIS -Cu	PpetE_PcPs -Cu	PpetE_MrBBS -Cu	PpetE_mVenus +Cu	PpetE_AgBIS +Cu	PpetE_PcPs +Cu	PpetE_MrBBS +Cu
1	-0.131677	-0.184107	-0.0942282	-0.169198	-0.156601	-0.16542	0.638367	-0.189384
2	-0.159074	-0.173889	-0.155049	-0.171185	-0.110812	-0.151493	0.57987	-0.16919
3	-0.161006	-0.161544	-0.190282	-0.16454	-0.179523	-0.0657997	0.528448	-0.184871
4	-0.180084	-0.179755	-0.135172	-0.14782	-0.187677	-0.187432	0.608436	-0.156765
5	-0.189103	-0.152335	-0.0866508	-0.134523	-0.173693	-0.116807	0.601832	-0.178944
6	-0.188683	-0.142232	-0.16383	-0.188496	-0.13413	-0.191268	0.585269	-0.160851
Average	-0.168271	-0.165644	-0.137535	-0.162627	-0.157073	-0.14637	0.590371	-0.173334
SD	0.0202759	0.0150002	0.0370825	0.0173125	0.0270291	0.043697	0.0334966	0.0120395
mg * L-1 medium *OD750-1
Replicate #	PpetE_mVenus -Cu	PpetE_AgBIS -Cu	PpetE_PcPs -Cu	PpetE_MrBBS -Cu	PpetE_mVenus +Cu	PpetE_AgBIS +Cu	PpetE_PcPs +Cu	PpetE_MrBBS +Cu
1	-0.0356625	-0.0396421	-0.0249357	-0.0345031	-0.0321232	-0.0265489	0.134122	-0.0705949
2	-0.0420958	-0.0443248	-0.0381209	-0.0364074	-0.0175411	-0.0242016	0.124858	-0.0837893
3	-0.0407411	-0.0327497	-0.0312628	-0.0311696	-0.0250946	-0.0110731	0.0860072	-0.0616236
4	-0.0455687	-0.0336838	-0.0292872	-0.0196188	-0.0361451	-0.0215868	0.115259	-0.0584358
5	-0.0485598	-0.0260145	-0.0208604	-0.0319416	-0.0421073	-0.0165956	0.112776	-0.0925881
6	-0.0484519	-0.0316072	-0.0364066	-0.0375548	-0.0265706	-0.0360361	0.112719	-0.0546684
Average	-0.0435133	-0.0346704	-0.0301456	-0.0318659	-0.0299303	-0.0226737	0.11429	-0.0702834
SD	0.00457184	0.00587217	0.00602977	0.00592206	0.00795693	0.00783797	0.0147795	0.0137792

### Sheet: Bisabolol titers
mg * L-1 medium
Replicate #	PpetE_mVenus -Cu	PpetE_AgBIS -Cu	PpetE_PcPs -Cu	PpetE_MrBBS -Cu	PpetE_mVenus +Cu	PpetE_AgBIS +Cu	PpetE_PcPs +Cu	PpetE_MrBBS +Cu
1	-0.00793608	0.00351465	-0.00804156	0.00152894	-0.00100269	0.00662864	0.0542936	0.802043
2	0.00992181	0.00313565	-0.00683552	-0.00530959	0.0445598	0.0188518	-0.00870306	0.725033
3	-0.0104702	-0.00418552	-0.0115428	-0.0115451	0.00378395	-0.00995389	0.00823617	1.38681
4	0.0538474	0.0292238	-0.00666458	-0.00590252	0.0101104	-0.0102116	-0.0113218	1.24308
5	0.0373705	-0.00959877	-0.00924729	0.00268132	-0.012285	-0.00148358	-0.00517287	0.853622
6	-0.0119595	-0.00182412	-0.00720479	0.0461002	0.00241226	0.0257635	0.0197448	1.04607
Average	0.0117957	0.00337761	-0.00825608	0.0045922	0.0079298	0.00493248	0.00951281	1.00944
SD	0.0254144	0.0123878	0.00170718	0.0191683	0.0177133	0.0136789	0.0227054	0.240319
mg * L-1 medium *OD750-1
Replicate #	PpetE_mVenus -Cu	PpetE_AgBIS -Cu	PpetE_PcPs -Cu	PpetE_MrBBS -Cu	PpetE_mVenus +Cu	PpetE_AgBIS +Cu	PpetE_PcPs +Cu	PpetE_MrBBS +Cu
1	-0.00248003	0.000873206	-0.00245544	0.00035975	-0.000237323	0.00122753	0.0131621	0.344965
2	0.00302956	0.000922251	-0.00193915	-0.00130297	0.00813878	0.00347498	-0.00216225	0.414305
3	-0.003057	-0.000979069	-0.0021882	-0.00252353	0.000610315	-0.00193279	0.0015467	0.533388
4	0.0157219	0.00631865	-0.00166615	-0.000903908	0.00224676	-0.00135702	-0.00247471	0.53466
5	0.0110728	-0.00189138	-0.00256869	0.000734608	-0.00343636	-0.00024321	-0.00111846	0.509625
6	-0.00354355	-0.000467723	-0.00184738	0.0105977	0.000551374	0.00560077	0.00438774	0.410224
Average	0.00345727	0.000795989	-0.00211084	0.00116028	0.00131226	0.00112838	0.00222352	0.457861
SD	0.00747549	0.00266119	0.000324294	0.00435482	0.00349993	0.00267544	0.00543555	0.072104
