## Supplemental Table S5 for "High density cultivation for efficient sesquiterpenoid biosynthesis in *Synechocystis* sp. PCC 6803"

### Sheet: Molar ratios_HDC
	molar mass [g·mol−1]	vol. yield [mg L-1] MC - 192h	molar yield [µmol L-1] MC - 192h	Ratio bisabolene : Patchoulol/Bisabolol	Bisabolol:Patchoulol		vol. yield [mg L-1] HDC - 48h	molar yield [µmol L-1] HDC - 48h	Ratio bisabolene : Patchoulol/Bisabolol	Bisabolol:Patchoulol		vol. yield [mg L-1] HDC - 96h	molar yield [µmol L-1] HDC - 96h	Ratio bisabolene : Patchoulol/Bisabolol	Bisabolol:Patchoulol		vol. yield [mg L-1] HDC - 144h	molar yield [µmol L-1] HDC - 144h	Ratio bisabolene : Patchoulol/Bisabolol	Bisabolol:Patchoulol		vol. yield [mg L-1] HDC - 192h	molar yield [µmol L-1] HDC - 192h	Ratio bisabolene : Patchoulol/Bisabolol	Bisabolol:Patchoulol
Bisabolene	204.57	7.35259	35.9417				11.2571	55.0279				53.0504	259.326				129.451	632.795				179.401	876.968
Patchoulol	222.372	1.31214	5.90064	6.09115	2.18838		1.75497	7.89206	6.97256	3.75553		6.99239	31.4446	8.2471	3.86941		10.2836	46.2449	13.6836	6.03765		17.3121	77.8521	11.2645	5.56202
Bisabolol	222.36	2.8713	12.9128	2.78341			6.5905	29.6389	1.85661			27.0549	121.672	2.13136			62.0853	279.211	2.26637			96.2852	433.015	2.02526
														1.18279	1.03032				1.6592	1.56036				0.823217	0.921222
														1.14798					1.06334					0.893614
